# Transposable Element-Gene Splicing Modulates the Transcriptional Landscape of Human Pluripotent Stem Cells

**DOI:** 10.1101/2020.07.26.220608

**Authors:** Isaac A. Babarinde, Gang Ma, Yuhao Li, Boping Deng, Zhiwei Luo, Hao Liu, Mazid Md. Abdul, Carl Ward, Minchun Chen, Xiuling Fu, Martha Duttlinger, Jiangping He, Li Sun, Wenjuan Li, Qiang Zhuang, Jon Frampton, Jean-Baptiste Cazier, Jiekai Chen, Ralf Jauch, Miguel A. Esteban, Andrew P. Hutchins

## Abstract

Transposable elements (TEs) occupy nearly 50% of mammalian genomes and are both potential dangers to genome stability and functional genetic elements. TEs can be expressed and exonised as part of a transcript, however, their full contribution to the transcript splicing remains unresolved. Here, guided by long and short read sequencing of RNAs, we show that 26% of coding and 65% of non-coding transcripts of human pluripotent stem cells (hPSCs) contain TEs. Different TE families have unique integration patterns with diverse consequences on RNA expression and function. We identify hPSC-specific splicing of endogenous retroviruses (ERVs) as well as LINE L1 elements into protein coding genes that generate TE-derived peptides. Finally, single cell RNA-seq reveals that proliferating hPSCs are dominated by ERV-containing transcripts, and subpopulations express SINE or LINE-containing transcripts. Overall, we demonstrate that TE splicing modulates the pluripotency transcriptome by enhancing and impairing transcript expression and generating novel transcripts and peptides.
