## Supplementary Table 1 for "Transposable Element-Gene Splicing Modulates the Transcriptional Landscape of Human Pluripotent Stem Cells"

### Sheet: SR_samples
Sample	Number of reads	Read length (bp)
SRR065533	17721151	75
ERR296095	36698692	76
ERR296096	22022902	76
ERR296097	26013125	76
ERR296098	38127028	76
ERR296099	25967679	76
ERR296100	22098133	76
ERR296101	33547380	76
ERR296102	22338945	76
SRR1028343	71169752	95
ERR296103	27158031	76
SRR1028344	58038888	95
ERR296104	36754290	76
SRR1028347	59584053	95
ERR296105	22409672	76
ERR296106	27220319	76
SRR1044670	26965513	100
SRR1044671	23237430	100
SRR1044672	26973376	100
SRR1044673	31562169	100
ERR368941	24295755	76
SRR1044674	22452392	100
ERR368942	28527734	76
SRR1044675	27641615	100
ERR368943	28513092	76
SRR1055100	34488677	50
ERR368944	24348343	76
SRR1055101	18093056	50
SRR065491	39725644	75
SRR1055102	32909921	50
SRR065495	50170737	75
SRR1055103	47636423	50
SRR065504	24277670	75
SRR1055104	31884368	50
SRR065521	25483307	75
SRR1055105	18690189	50
SRR066678	24250248	75
SRR066679	24809275	75
SRR1195590	27467071	101
SRR1220693	54508885	101
SRR1220694	45600164	101
SRR1220695	48769221	101
SRR1220696	50431913	101
SRR1220697	48309614	101
SRR1220698	50207814	101
SRR1268170	17398942	100
SRR1268171	18655325	100
SRR1268172	19751771	100
SRR1268173	26100785	100
SRR1268174	15911511	100
SRR1268175	19313945	100
SRR1268176	19637099	100
SRR1268177	18472207	100
SRR1292695	47438104	50
SRR1292696	42804530	50
SRR1292697	57701869	50
SRR1292698	49660954	50
SRR1538597	16092654	100
SRR1538598	46848110	100
SRR1538599	44523027	100
SRR1643205	13096220	100
SRR1643206	13062350	100
SRR1643207	31069324	100
SRR1643208	32008933	100
SRR1643209	49974846	100
SRR1643210	45443865	100
SRR1643211	17177053	100
SRR1643212	15628885	100
SRR1643213	6730516	100
SRR1643214	7066563	100
SRR1643215	15694578	100
SRR1643216	15680862	100
SRR1643217	13438035	100
SRR1643218	13834114	100
SRR1643219	27981873	100
SRR1643220	27995977	100
SRR1643221	20889284	100
SRR1643222	20862704	100
SRR1643223	11311423	100
SRR1643224	11284519	100
SRR1643225	20113668	100
SRR1643226	20998360	100
SRR1643227	19639194	100
SRR1643228	19632110	100
SRR1643229	91485532	100
SRR1643230	75501421	100
SRR1643231	34454306	100
SRR1643232	60848177	100
SRR1643234	33840407	100
SRR1643235	61965689	100
SRR1643236	21879890	100
SRR1643237	19933472	100
SRR1643238	15773785	100
SRR1643239	14284225	100
SRR1643240	11847303	100
SRR1643241	11336167	100
SRR1643242	64335992	100
SRR1643243	65283893	100
SRR1643244	12493303	100
SRR1643245	11322403	100
SRR1643246	22677025	100
SRR1643247	21945011	100
SRR2001837	20356992	100
SRR2099877	19629181	100
SRR2099878	17698358	100
SRR4011874	41376965	101
SRR4011875	36716093	101
SRR4011882	40537774	101
SRR4011883	40504036	101
SRR4011890	34642085	101
SRR4011891	34985853	101
SRR4011898	39814054	101
SRR4011899	41431841	101
SRR517997	24162336	76
SRR574820	139872170	80
SRR574821	138718323	80
SRR5750288	72228150	75
SRR5750289	60538374	76
SRR597893	153021686	99
SRR597894	179088477	99
SRR597895	223517149	99
SRR597901	12723191	74
SRR597902	12309039	74
SRR597905	12973199	74
SRR597907	12758552	74
SRR597910	30724062	74
SRR597911	24705079	74
SRR597912	221190869	99
SRR873616	26508761	101
SRR873617	34964427	101
SRR873618	16549328	101
SRR873619	30425397	101
SRR873620	29736379	101
SRR873621	32515014	101
SRR873630	30447662	101
SRR873631	35617879	101
SRR941857	48527315	51
SRR521482	24809275	76
SRR521483	17721151	101
SRR521514	18912239	76
SRR307911	41419823	76
SRR521515	20813405	76
SRR307912	36877536	76
SRR521477	24277670	76
SRR521478	24250248	76
SRR521479	25129294	76
SRR521480	25041443	76
SRR521481	101933228	76
SRR307911	41419823	76
SRR307912	36877536	76

### Sheet: LR_samples
Sample	Cell type	Culture medium	Number of subreads	Average length	Median length	Minimum length	Maximum length
H1_m54299_181206_081255	H1	mTeSR1	5962421	2061	1864	50	53639
H1_m54299_181207_142926	H1	mTeSR2	6621753	1940	1706	50	56458
C11_m54296_181206_020643	c11	mTeSR3	7333477	1854	1764	50	62133
C11_m54296_181207_094757	c11	mTeSR4	6983459	1843	1748	50	74540
