## Supplementary Table 2 for "Transposable Element-Gene Splicing Modulates the Transcriptional Landscape of Human Pluripotent Stem Cells"

### Sheet: RT-PCR_primers
HPSCSR.42798.3	Forward:	5'-AATGCTTTGCCACCGATGAG-3'
	Reverse:	5'-TGAGGAAGGTTGACGCAGATAA-3'
HPSCSR.60557.1	Forward:	5'-ACGACCTACCCACACGAGA-3'
	Reverse:	5'-GGAGCAGCCAACACACAA-3'
HPSCSR.75004.10	Forward:	5'-ATCCAAGTGTTGTCAGGT-3'
	Reverse:	5'-AGAAGAAGAGAAAGAGAGAG-3'
HPSCLR.5534.1	Forward:	5'-ACCCACCAGCCCAAGGAACATC-3'
	Reverse:	5'-CCAGTGGAGTCCCGCACAGATG-3'
HPSCSR.104505.1	Forward:	5'-TGTAGACACACAGTCCAAGCCA-3'
	Reverse:	5'-GCACACATTTTAAAGGATCAGAAC-3'
HPSCSR.110995.2	Forward:	5'-CGGGGCGAAATCTGTTGC-3'
	Reverse:	5'-AGGTGATGGTCAGGTGGTTGTT-3'
HPSCLR.6354.1	Forward:	5'-GGACTTGTTTTTATTCTCTG-3'
	Reverse:	5'-GTTTTGCTCTTGTCGCCC-3'
HPSCSR.124545.1	Forward:	5'-GGATTACACCTTCCCACTCG-3'
	Reverse:	5'-CTTCCTTGGCTTCAACCTTAG-3'
HPSCSR.178672.6	Forward:	5'-TCAGGAGTTCAAGACCAGCCG-3'
	Reverse:	5'-TCAACACAGCCCCGAGAGCC-3'
HPSCLR.17609.1	Forward:	5'-AGAAGGTGCTAATTGGAT-3'
	Reverse:	5'-TGGAGTCTCACTGTGTCG-3'
HPSCLR.14302.1	Forward:	5'-AGCCTGGAGATACATTTTGTTT-3'
	Reverse:	5'-TTTTAGTAGAGATGGGGTTTCAC-3'
HPSCLR.15316.1	Forward:	5'-TTTAGGAGTTTGAGGCGG-3'
	Reverse:	5'-ACAGGGATGGTTAGGGGA-3'
HPSCSR.283883.146	Forward:	5'-ACCTCCCCCTCTTTGAGA-3'
	Reverse:	5'-AGGAGTTGGAGACCAGGCT-3'
HPSCSR.295379.152	Forward:	5'-GACTTGATGTCCTGTCATGTGG-3'
	Reverse:	5'-CTCTGGTAAATGGGAAACGC-3'
HPSCSR.312250.4	Forward:	5'-CTCCTACCACTCTGACCATGCTGC-3'
	Reverse:	5'-CCTCGCTTTGGGACACCTCG-3'
HPSCSR.312749.7	Forward:	5'-TGGGTTAGGCGAGAGAAGAAGG-3'
	Reverse:	5'-TGACGTGGGATTAGGGGGC-3'
HPSCSR.14722.68	Forward:	5'-CTTAGCACTGGTGTGCAAGC-3'
	Reverse:	5'-CTGACCCACGACAGTCATTT-3'
HPSCSR.27103.4	Forward:	5'-TCCTGGGTGGGGCAAATC-3'
	Reverse:	5'-TCGCCACACACCAGCAAA-3'
HPSCSR.35612.1	Forward:	5'-CTCCAGCAGGAAGTAGCCAGAA-3'
	Reverse:	5'-GGGACCAGGTGTGCCTTCTAT-3'
HPSCSR.49554.18	Forward:	5'-CACGCTGGGAGCTGTAGA-3'
	Reverse:	5'-GGTGTGGCCTGTGGTCAC-3'
HPSCSR.52259.3	Forward:	5'-TCTGCCCACCTCTCAAAG-3'
	Reverse:	5'-GGAATGAATTTCCGCATG-3'
HPSCSR.61789.3	Forward:	5'-TCCCAAAATACTCTTACAAACCCA-3'
	Reverse:	5'-GGCCTGTTGCCTTGCTATCT-3'
HPSCSR.72619.2	Forward:	5'-CGAGATGAGACTTATGGAGGC-3'
	Reverse:	5'-TCGCACATGCTTCAGAGACC-3'
HPSCSR.88666.3	Forward:	5'-AAGGATGAGAGTGGATGT-3'
	Reverse:	5'-TTGACCAGTGGGTATAGA-3'
HPSCLR.7490.1	Forward:	5'-AGATGTGGTCGGCAATGGGA-3'
	Reverse:	5'-CACCCTCCCTCCATAAAGCTG-3'
HPSCSR.190561.20	Forward:	5'-CCCAGATTCCAGCAATCC-3'
	Reverse:	5'-CCAGGGATTCAGTAACACGT-3'
HPSCSR.196898.2	Forward:	5'-TAATGTATGAAAAGCGTCAGG-3'
	Reverse:	5'-AGGTCCCCCGATCCGAGT-3'
HPSCSR.216716.32	Forward:	5'-TCAGCAGGACGACAACTCAC-3'
	Reverse:	5'-AGGTGACAGCCATAACCAGC-3'
HPSCSR.225904.32	Forward:	5'-GGTAAGAACTGAGCCTGGCTTT-3'
	Reverse:	5'-GGGCATTTGTGATATGGCAGG-3'
HPSCSR.248270.1	Forward:	5'-ACAGGGGAAAGGGAGAGAAC-3'
	Reverse:	5'-ATCACCCTACCCTTCTTGCT-3'
HPSCSR.252282.5	Forward:	5'-AGATCCACCTACGACCTCAGGTC-3'
	Reverse:	5'-GGGCAGGAACAAATCACAATG-3'
HPSCLR.15775.1	Forward:	5'-CTACTAAGATTACAAAAGTGCCG-3'
	Reverse:	5'-CTCTGCTTCCTGGGTTCA-3'
HPSCLR.16321.1	Forward:	5'-TTTCTGACTTATGACAGGCT-3'
	Reverse:	5'-TTTTATTAGAGACGGGGTT-3'
HPSCSR.279689.34	Forward:	5'-TTTTGCAGCTGGATGTGGGT-3'
	Reverse:	5'-AGCTTGTGCATATGGGGGTC-3'
HPSCSR.297952.391	Forward:	5'-ACCAGATCCCTACCCCTC-3'
	Reverse:	5'-ATTGCCTCTTCACCCTCA-3'
HPSCSR.306544.78	Forward:	5'-GGAGAGTGGACTAGGGGTTGC-3'
	Reverse:	5'-GAGAGGTTCCTTGTGCCTTTTACA-3'
HPSCSR.311626.5	Forward:	5'-GGTGCTTTGTGAAATACTGTC-3'
	Reverse:	5'-TCATAGAAGGAGAGATCCCTG-3'
HPSCSR.313948.36	Forward:	5'-TCATTTCCAGAATTTACCTTGG-3'
	Reverse:	5'-TGCAGCGGCATGATCTTA-3'
HPSCSR.324940.6	Forward:	5'-AAACTTAACCAAGGAGGC-3'
	Reverse:	5'-TCTATGGGCTGTTTGACG-3'
HPSCLR.19279.1	Forward:	5'-ATCAATCCCCCGTCCTCCT-3'
	Reverse:	5'-GTCTCCTGTCTTCTCTTTCTTCTCCT-3'
